# Bone marrow microenvironment signatures associate with patient survival after guadecitabine and atezolizumab therapy in HMA-resistant MDS

**DOI:** 10.1101/2024.11.08.622670

**Authors:** H. Josh Jang, Guillermo Urrutia, Andreas Due Orskov, Hyeon Jin Kim, Seth A. Nelson, Anh Van Nguyen, Hyein Lee, Ryan S. Burgos, Benjamin K. Johnson, Marc Wegener, Katelyn Becker, Marie Adams, Rachael Sheridan, Zachary H. Ramjan, Scott A. Givan, Caitlin C. Zebley, Benjamin A. Youngblood, Jean-Pierre J. Issa, Michael J. Topper, Stephen B. Baylin, Maria R. Baer, Timothy J. Triche, Casey L. O’Connell, Kirsten Gronbaek, Peter A. Jones

## Abstract

Almost 50% of patients with myelodysplastic syndrome (MDS) are refractory to first-line hypomethylating agents (HMAs), which presents a significant clinical challenge considering the lack of options for salvage. Past work revealed that immune checkpoint molecules on peripheral myeloblasts and immune cells are up-regulated after HMA treatment. Therefore, we conducted a Phase I/II clinical trial combining guadecitabine (an HMA) and atezolizumab (an immune checkpoint inhibitor) to treat HMA-relapsed or refractory (HMA-R/R) MDS patients. This combination therapy showed median overall survival of 15.1 months relative to historical controls (4-6 months). Here, we profiled the cell composition and gene expression signatures of cells from bone marrow aspirates from trial participants with short-term (<15 months) or long-term (>15 months) survival at single-cell resolution. Long-term survivors showed a significant reduction of immunosuppressive monocytes, and an expansion of effector lymphocytes after combination therapy. Further immune profiling suggests that gamma delta T cell activation through primed dendritic cells was associated with global interferon activation in the bone marrow microenvironment of long-term survivors. Short-term survivors exhibited elevated inflammation and senescence-like gene signatures that were not resolved by combination therapy. We propose that distinct bone marrow microenvironment features, such as senescence-associated inflammation or immunosuppressive monocyte presence, could improve patient stratification for HMA and immunotherapy combinations in HMA-R/R MDS patients.
