## Supplementary Tables for "Bone marrow microenvironment signatures associate with patient survival after guadecitabine and atezolizumab therapy in HMA-resistant MDS"

### Sheet: S1. BulkRNA-seq Sample Info
PatientID	Timepoint	MOS	Survival
24780	Screening	4.4	Short
113446	PC2	9.5	Short
113446	PC4	9.5	Short
113446	Screening	9.5	Short
114152	PC2	27.3	Long
114152	PC4	27.3	Long
114152	Screening	27.3	Long
115585	PC2	41.2	Long
115585	PC6	41.2	Long
115585	Screening	41.2	Long
116467	PC2	10.5	Short
116467	PC4	10.5	Short
116467	Screening	10.5	Short
116920	PC4	8.5	Short
116920	PC6	8.5	Short
116920	Screening	8.5	Short
117494	PC2	15.1	Long
117494	PC4	15.1	Long
117494	PC6	15.1	Long
117494	Screening	15.1	Long
117593	Screening	9.5	Short
118075	Screening	1.5	Short
118877	PC2	29.6	Long
118877	Screening	29.6	Long
119325	PC2	28.6	Long
119325	Screening	28.6	Long
119837	PC2	23.9	Long
119837	PC4	23.9	Long
119837	Screening	23.9	Long
119882	PC6	17.3	Long
119882	Screening	17.3	Long
121015	PC2	24.1	Long
121015	PC4	24.1	Long
121015	Screening	24.1	Long
121194	Screening	2.5	Short
121350	Screening	9.8	Short
121474	PC2	18.8	Long
121474	Screening	18.8	Long
121535	PC2	16.4	Long
121535	PC4	16.4	Long
121535	Screening	16.4	Long
121589	PC2	4.6	Short
121589	Screening	4.6	Short
122739	PC2	12	Long
122739	Screening	12	Long
122976	Screening	9	Long
PTHEHC01	Screening	0	Healthy
PTHEHC02	Screening	0	Healthy
PTHEHC03	Screening	0	Healthy
PTHEHC04	Screening	0	Healthy
PTHEHC05	Screening	0	Healthy
PTHEHC06	Screening	0	Healthy
PTHRK5	Screening	0	Healthy
PTHRK7	Screening	0	Healthy

### Sheet: S2. CITEseq Sample Info
Experiment	Hash Number	Type	Time	ID	Survival	TotalSeq-C Cocktail
EXP2	6	BM	Scr	121015	Long	1
EXP2	7	BM	PC2	121015	Long	1
EXP2	8	PBMC	Scr	121015	Long	1
EXP2	9	PBMC	C1D8	121015	Long	1
EXP2	10	PBMC	C2D1	121015	Long	1
EXP3	1	BM	Scr	24780	Short	1
EXP3	2	BM	PC2	24780	Short	1
EXP3	3	BM	Scr	118877	Long	1
EXP3	4	BM	Scr	121474	Long	1
EXP3	5	BM	PC2	121474	Long	1
EXP4	6	BM	PC2	118877	Long	1
EXP4	7	PBMC	Scr	118877	Long	1
EXP4	8	PBMC	C1D8	118877	Long	1
EXP4	9	PBMC	C2D1	118877	Long	1
EXP4	10	PBMC	Scr	24780	Short	1
EXP5	1	PBMC	C2D1	24780	Short	1
EXP5	2	PBMC	C2D8	24780	Short	1
EXP5	3	PBMC	Scr	121474	Long	1
EXP5	4	PBMC	C1D8	121474	Long	1
EXP5	5	PBMC	PC2	121474	Long	1
EXP6	1	BM	Scr	113446	Short	2
EXP6	2	BM	PC2	113446	Short	2
EXP6	3	BM	Scr	119325	Long	2
EXP6	4	BM	PC2	119325	Long	2
EXP6	5	BM	Scr	121535	Long	2
EXP6	6	BM	PC2	121535	Long	2
EXP7	7	BM	Scr	115585	Long	2
EXP7	8	BM	PC2	115585	Long	2
EXP7	9	BM	Scr	119837	Long	2
EXP7	10	BM	PC2	119837	Long	2
EXP7	12	BM	Scr	122739	Long	2
EXP7	13	BM	PC2	122739	Long	2
EXP8	1	BM	Scr	114152	Long	2
EXP8	2	BM	PC2	114152	Long	2
EXP8	3	BM	Scr	122759	Short	2
EXP8	4	BM	PC2	122759	Short	2
EXP8	5	BM	Scr	122976	Long	2
EXP8	6	BM	PC2	122976	Long	2

### Sheet: S3. TotalSeq-C Cocktail 1 BC
id	name	read	pattern	sequence	feature_type
Armenian-Hamster-IgG.isotype-Ctrl	Armenian-Hamster-IgG-Isotype-Ctrl	R2	5PNNNNNNNNNN(BC)	CCTGTCATTAAGACT	Antibody Capture
B7-H4	B7-H4	R2	5PNNNNNNNNNN(BC)	TGTATGTCTGCCTTG	Antibody Capture
CD10	CD10	R2	5PNNNNNNNNNN(BC)	CAGCCATTCATTAGG	Antibody Capture
CD101.BB27	CD101-BB27	R2	5PNNNNNNNNNN(BC)	CTACTTCCCTGTCAA	Antibody Capture
CD103.ITGAE	CD103-Integrin-aE	R2	5PNNNNNNNNNN(BC)	GACCTCATTGTGAAT	Antibody Capture
CD105	CD105	R2	5PNNNNNNNNNN(BC)	ATCGTCGAGAGCTAG	Antibody Capture
CD106	CD106	R2	5PNNNNNNNNNN(BC)	TCACAGTTCCTTGGA	Antibody Capture
CD107a.LAMP-1	CD107a-LAMP1	R2	5PNNNNNNNNNN(BC)	CAGCCCACTGCAATA	Antibody Capture
CD112.Nectin-2	CD112-Nectin2	R2	5PNNNNNNNNNN(BC)	AACCTTCCGTCTAAG	Antibody Capture
CD117.c-kit	CD117-c-kit	R2	5PNNNNNNNNNN(BC)	AGACTAATAGCTGAC	Antibody Capture
CD119.IFN-yRa	CD119-IFN-y-T-a-chain	R2	5PNNNNNNNNNN(BC)	TGTGTATTCCCTTGT	Antibody Capture
CD11a	CD11a	R2	5PNNNNNNNNNN(BC)	TATATCCTTGTGAGC	Antibody Capture
CD11b	CD11b	R2	5PNNNNNNNNNN(BC)	GACAAGTGATCTGCA	Antibody Capture
CD11c	CD11c	R2	5PNNNNNNNNNN(BC)	TACGCCTATAACTTG	Antibody Capture
CD122.IL-2RB	CD122-IL-2RB	R2	5PNNNNNNNNNN(BC)	TCATTTCCTCCGATT	Antibody Capture
CD123	CD123	R2	5PNNNNNNNNNN(BC)	CTTCACTCTGTCAGG	Antibody Capture
CD124.IL-4Ra	CD124-IL-4Ra	R2	5PNNNNNNNNNN(BC)	CCGTCCTGATAGATG	Antibody Capture
CD127.IL-7Ra	CD127-IL-7Ra	R2	5PNNNNNNNNNN(BC)	GTGTGTTGTCCTATG	Antibody Capture
CD13	CD13	R2	5PNNNNNNNNNN(BC)	TTTCAACGCCCTTTC	Antibody Capture
CD134.OX40	CD134-OX40	R2	5PNNNNNNNNNN(BC)	AACCCACCGTTGTTA	Antibody Capture
CD137.4-1BB	CD137-4-1BB	R2	5PNNNNNNNNNN(BC)	CAGTAAGTTCGGGAC	Antibody Capture
CD137L.4-1BB-Ligand	CD137L.4-1BB-Ligand	R2	5PNNNNNNNNNN(BC)	ATTCGCCTTACGCAA	Antibody Capture
CD14	CD14	R2	5PNNNNNNNNNN(BC)	TCTCAGACCTCCGTA	Antibody Capture
CD140a	CD140a-PDGFRa	R2	5PNNNNNNNNNN(BC)	ATGCGCCGAGAATTA	Antibody Capture
CD140b	CD140b	R2	5PNNNNNNNNNN(BC)	CAATGGTTCACTGCC	Antibody Capture
CD141.Thrombomodulin	CD141-Thrombomodulin	R2	5PNNNNNNNNNN(BC)	GGATAACCGCGCTTT	Antibody Capture
CD144.VE-Cadherin	CD144.VE-Cadherin	R2	5PNNNNNNNNNN(BC)	TCCACTCATTCTGTA	Antibody Capture
CD146	CD146	R2	5PNNNNNNNNNN(BC)	CCTTGGATAACATCA	Antibody Capture
CD150.SLAM	CD150.SLAM	R2	5PNNNNNNNNNN(BC)	GTCATTGTATGTCTG	Antibody Capture
CD152.CTLA-4	CD152-CTLA4	R2	5PNNNNNNNNNN(BC)	ATGGTTCACGTAATC	Antibody Capture
CD154	CD154	R2	5PNNNNNNNNNN(BC)	GCTAGATAGATGCAA	Antibody Capture
CD155.PVR	CD155-PVR	R2	5PNNNNNNNNNN(BC)	ATCACATCGTTGCCA	Antibody Capture
CD158.KIR2DL1	CD158-KIR2DL1-S1-S3-S5	R2	5PNNNNNNNNNN(BC)	TATCAACCAACGCTT	Antibody Capture
CD158b.KIR2DL2-3	CD158b-KIR2DL2-L3-NKAT2	R2	5PNNNNNNNNNN(BC)	GACCCGTAGTTTGAT	Antibody Capture
CD158e1.KIR3DL1	CD158e1-KIR3DL1-NKB1	R2	5PNNNNNNNNNN(BC)	GGACGCTTTCCTTGA	Antibody Capture
CD158f.KIR2DL5	CD158f.KIR2DL5	R2	5PNNNNNNNNNN(BC)	AAAGTGATGCCACTG	Antibody Capture
CD16	CD16	R2	5PNNNNNNNNNN(BC)	AAGTTCACTCTTTGC	Antibody Capture
CD161	CD161	R2	5PNNNNNNNNNN(BC)	GTACGCAGTCCTTCT	Antibody Capture
CD163	CD163	R2	5PNNNNNNNNNN(BC)	GCTTCTCCTTCCTTA	Antibody Capture
CD169.Siglec-1	CD169-Sialoadhesin-Siglec1	R2	5PNNNNNNNNNN(BC)	TACTCAGCGTGTTTG	Antibody Capture
CD178.Fas-L	CD178.Fas-L	R2	5PNNNNNNNNNN(BC)	CCGGTCCTCTGTATT	Antibody Capture
CD18	CD18	R2	5PNNNNNNNNNN(BC)	TATTGGGACACTTCT	Antibody Capture
CD183.CXCR3	CD183-CXCR3	R2	5PNNNNNNNNNN(BC)	GCGATGGTAGATTAT	Antibody Capture
CD184.CXCR4	CD184.CXCR4	R2	5PNNNNNNNNNN(BC)	TCAGGTCCTTTCAAC	Antibody Capture
CD185.CXCR5	CD185-CXCR5	R2	5PNNNNNNNNNN(BC)	AATTCAACCGTCGCC	Antibody Capture
CD19	CD19	R2	5PNNNNNNNNNN(BC)	CTGGGCAATTACTCG	Antibody Capture
CD194.CCR4	CD194-CCR4	R2	5PNNNNNNNNNN(BC)	AGCTTACCTGCACGA	Antibody Capture
CD195.CCR5	CD195-CCR5	R2	5PNNNNNNNNNN(BC)	CCAAAGTAAGAGCCA	Antibody Capture
CD196.CCR6	CD196-CCR6	R2	5PNNNNNNNNNN(BC)	GATCCCTTTGTCACT	Antibody Capture
CD197.CCR7	CD197-CCR7	R2	5PNNNNNNNNNN(BC)	AGTTCAGTCAACCGA	Antibody Capture
CD1a	CD1a	R2	5PNNNNNNNNNN(BC)	GATCGTGTTGTGTTA	Antibody Capture
CD1c	CD1c	R2	5PNNNNNNNNNN(BC)	GAGCTACTTCACTCG	Antibody Capture
CD1d	CD1d	R2	5PNNNNNNNNNN(BC)	TCGAGTCGCTTATCA	Antibody Capture
CD2	CD2	R2	5PNNNNNNNNNN(BC)	TACGATTTGTCAGGG	Antibody Capture
CD20	CD20	R2	5PNNNNNNNNNN(BC)	TTCTGGGTCCCTAGA	Antibody Capture
CD201.EPCR	CD201.EPCR	R2	5PNNNNNNNNNN(BC)	GTTTCCTTGACCAAG	Antibody Capture
CD204	CD204	R2	5PNNNNNNNNNN(BC)	TAGCGAGCCAGATGT	Antibody Capture
CD206.MMR	CD206.MMR	R2	5PNNNNNNNNNN(BC)	TCAGAACGTCTAACT	Antibody Capture
CD207	CD207	R2	5PNNNNNNNNNN(BC)	CGATTTGTATTCCCT	Antibody Capture
CD209.DC-SIGN	CD209.DC-SIGN	R2	5PNNNNNNNNNN(BC)	TCACTGGACACTTAA	Antibody Capture
CD21	CD21	R2	5PNNNNNNNNNN(BC)	AACCTAGTAGTTCGG	Antibody Capture
CD22	CD22	R2	5PNNNNNNNNNN(BC)	GGGTTGTTGTCTTTG	Antibody Capture
CD223.LAG-3	CD223-LAG3	R2	5PNNNNNNNNNN(BC)	CATTTGTCTGCCGGT	Antibody Capture
CD224	CD224	R2	5PNNNNNNNNNN(BC)	CTGATGAGATGTCAG	Antibody Capture
CD226.DNAM-1	CD226-DNAM1	R2	5PNNNNNNNNNN(BC)	TCTCAGTGTTTGTGG	Antibody Capture
CD23	CD23	R2	5PNNNNNNNNNN(BC)	TCTGTATAACCGTCT	Antibody Capture
CD235ab	CD235ab	R2	5PNNNNNNNNNN(BC)	GCTCCTTTACACGTA	Antibody Capture
CD24	CD24	R2	5PNNNNNNNNNN(BC)	AGATTCCTTCGTGTT	Antibody Capture
CD244.2B4	CD244-2B4	R2	5PNNNNNNNNNN(BC)	TCGCTTGGATGGTAG	Antibody Capture
CD25	CD25	R2	5PNNNNNNNNNN(BC)	TTTGTCCTGTACGCC	Antibody Capture
CD252.OX40L	CD252.OX40L	R2	5PNNNNNNNNNN(BC)	TTTAGTGATCCGACT	Antibody Capture
CD254.RANKL	CD254.RANKL	R2	5PNNNNNNNNNN(BC)	TCCGTGTTAGTTTGT	Antibody Capture
CD257.BAFF	CD257.BAFF	R2	5PNNNNNNNNNN(BC)	CAGAGCACCCATTAA	Antibody Capture
CD258.LIGHT	CD258.LIGHT	R2	5PNNNNNNNNNN(BC)	ACTTCCCTGTAGAAA	Antibody Capture
CD26	CD26	R2	5PNNNNNNNNNN(BC)	GGTGGCTAGATAATG	Antibody Capture
CD267.TACI	CD267-TACI	R2	5PNNNNNNNNNN(BC)	AGTGATGGAGCGAAC	Antibody Capture
CD268.BAFF-R	CD268-BAFF-R	R2	5PNNNNNNNNNN(BC)	CGAAGTCGATCCGTA	Antibody Capture
CD269.BCMA	CD269.BCMA	R2	5PNNNNNNNNNN(BC)	CAGATGATCCACCAT	Antibody Capture
CD27	CD27	R2	5PNNNNNNNNNN(BC)	GCACTCCTGCATGTA	Antibody Capture
CD270.TR2	CD270-HVEM-TR2	R2	5PNNNNNNNNNN(BC)	TGATAGAAACAGACC	Antibody Capture
CD272.BTLA	CD272-BTLA	R2	5PNNNNNNNNNN(BC)	GTTATTGGACTAAGG	Antibody Capture
CD273.PD-L2	CD273.PD-L2	R2	5PNNNNNNNNNN(BC)	TCAACGCTTGGCTAG	Antibody Capture
CD274.PD-L1	CD274-B7H1-PDL1	R2	5PNNNNNNNNNN(BC)	GTTGTCCGACAATAC	Antibody Capture
CD275.ICOSL	CD275.ICOSL	R2	5PNNNNNNNNNN(BC)	GTGCATTCAACAGTA	Antibody Capture
CD278.ICOS	CD278-ICOS	R2	5PNNNNNNNNNN(BC)	CGCGCACCCATTAAA	Antibody Capture
CD279	CD279	R2	5PNNNNNNNNNN(BC)	ACAGCGCCGTATTTA	Antibody Capture
CD28	CD28	R2	5PNNNNNNNNNN(BC)	TGAGAACGACCCTAA	Antibody Capture
CD29	CD29	R2	5PNNNNNNNNNN(BC)	GTATTCCCTCAGTCA	Antibody Capture
CD294.CRTH2	CD294.CRTH2	R2	5PNNNNNNNNNN(BC)	TGTTTACGAGAGCCC	Antibody Capture
CD3	CD3	R2	5PNNNNNNNNNN(BC)	CTCATTGTAACTCCT	Antibody Capture
CD30	CD30	R2	5PNNNNNNNNNN(BC)	TCAGGGTGTGCTGTA	Antibody Capture
CD303.BDCA-2	CD303-BDCA2	R2	5PNNNNNNNNNN(BC)	GAGATGTCCGAATTT	Antibody Capture
CD304.Neuropilin-1	CD304-Neuropilin1	R2	5PNNNNNNNNNN(BC)	GGACTAAGTTTCGTT	Antibody Capture
CD305.LAIR1	CD305-LAIR1	R2	5PNNNNNNNNNN(BC)	ATTTCCATTCCCTGT	Antibody Capture
CD307d.FcRL4	CD307d.FcRL4	R2	5PNNNNNNNNNN(BC)	CGATTTGATCTGCCT	Antibody Capture
CD307e.FcRL5	CD307e.FcRL5	R2	5PNNNNNNNNNN(BC)	TCACGCAGTCCTCAA	Antibody Capture
CD31	CD31	R2	5PNNNNNNNNNN(BC)	ACCTTTATGCCACGG	Antibody Capture
CD314-NKG2D	CD314-NKG2D	R2	5PNNNNNNNNNN(BC)	CGTGTTTGTTCCTCA	Antibody Capture
CD319.CRACC	CD319-CRACC	R2	5PNNNNNNNNNN(BC)	AGTATGCCATGTCTT	Antibody Capture
CD32	CD32	R2	5PNNNNNNNNNN(BC)	GCTTCCGAATTACCG	Antibody Capture
CD324.E-Cadherin	CD324-E-Cadherin	R2	5PNNNNNNNNNN(BC)	ATCCTTCTCCCTTTC	Antibody Capture
CD325.N-Cadherin	CD325.N-Cadherin	R2	5PNNNNNNNNNN(BC)	CCTTCCCTTTCCTCT	Antibody Capture
CD326.Ep-CAM	CD326-Ep-CAM	R2	5PNNNNNNNNNN(BC)	TTCCGAGCAAGTATC	Antibody Capture
CD328.Siglec-7	CD328-Siglec-7	R2	5PNNNNNNNNNN(BC)	CTTAGCATTTCACTG	Antibody Capture
CD33	CD33	R2	5PNNNNNNNNNN(BC)	TAACTCAGGGCCTAT	Antibody Capture
CD335.NKp46	CD335-NKp46	R2	5PNNNNNNNNNN(BC)	ACAATTTGAACAGCG	Antibody Capture
CD336.NKp44	CD336.NKp44	R2	5PNNNNNNNNNN(BC)	GGGCAATTAGCGAGT	Antibody Capture
CD337.NKp30	CD337.NKp30	R2	5PNNNNNNNNNN(BC)	AAAGTCACTCTGCCG	Antibody Capture
CD34	CD34	R2	5PNNNNNNNNNN(BC)	GCAGAAATCTCCCTT	Antibody Capture
CD35	CD35	R2	5PNNNNNNNNNN(BC)	ACTTCCGTCGATCTT	Antibody Capture
CD352.NTB-A	CD352-NTB-A	R2	5PNNNNNNNNNN(BC)	AGTTTCCACTCAGGC	Antibody Capture
CD357.GITR	CD357.GITR	R2	5PNNNNNNNNNN(BC)	ACCTTTCGACACTCG	Antibody Capture
CD36	CD36	R2	5PNNNNNNNNNN(BC)	TTCTTTGCCTTGCCA	Antibody Capture
CD360.IL-21R	CD360.IL-21R	R2	5PNNNNNNNNNN(BC)	GAGGATGATGCCATG	Antibody Capture
CD366.Tim-3	CD366-Tim3	R2	5PNNNNNNNNNN(BC)	TGTCCTACCCAACTT	Antibody Capture
CD370.CLEC9A	CD370.CLEC9A	R2	5PNNNNNNNNNN(BC)	CTGCATTTCAGTAAG	Antibody Capture
CD38	CD38	R2	5PNNNNNNNNNN(BC)	TGTACCCGCTTGTGA	Antibody Capture
CD39	CD39	R2	5PNNNNNNNNNN(BC)	TTACCTGGTATCCGT	Antibody Capture
CD4	CD4	R2	5PNNNNNNNNNN(BC)	TGTTCCCGCTCAACT	Antibody Capture
CD40	CD40	R2	5PNNNNNNNNNN(BC)	CTCAGATGGAGTATG	Antibody Capture
CD41	CD41	R2	5PNNNNNNNNNN(BC)	ACGTTGTGGCCTTGT	Antibody Capture
CD42b	CD42b	R2	5PNNNNNNNNNN(BC)	TCCTAGTACCGAAGT	Antibody Capture
CD44	CD44	R2	5PNNNNNNNNNN(BC)	TGGCTTCAGGTCCTA	Antibody Capture
CD45	CD45	R2	5PNNNNNNNNNN(BC)	TGCAATTACCCGGAT	Antibody Capture
CD45R.B220	CD45R.B220	R2	5PNNNNNNNNNN(BC)	CCTACACCTCATAAT	Antibody Capture
CD45RA	CD45RA	R2	5PNNNNNNNNNN(BC)	TCAATCCTTCCGCTT	Antibody Capture
CD45RO	CD45RO	R2	5PNNNNNNNNNN(BC)	CTCCGAATCATGTTG	Antibody Capture
CD47	CD47	R2	5PNNNNNNNNNN(BC)	GCATTCTGTCACCTA	Antibody Capture
CD48	CD48	R2	5PNNNNNNNNNN(BC)	CTACGACGTAGAAGA	Antibody Capture
CD49a	CD49a	R2	5PNNNNNNNNNN(BC)	ACTGATGGACTCAGA	Antibody Capture
CD49b	CD49b	R2	5PNNNNNNNNNN(BC)	GCTTTCTTCAGTATG	Antibody Capture
CD49d	CD49d	R2	5PNNNNNNNNNN(BC)	CCATTCAACTTCCGG	Antibody Capture
CD49f	CD49f	R2	5PNNNNNNNNNN(BC)	TTCCGAGGATGATCT	Antibody Capture
CD5	CD5	R2	5PNNNNNNNNNN(BC)	CATTAACGGGATGCC	Antibody Capture
CD52	CD52	R2	5PNNNNNNNNNN(BC)	CTTTGTACGAGCAAA	Antibody Capture
CD54	CD54	R2	5PNNNNNNNNNN(BC)	CTGATAGACTTGAGT	Antibody Capture
CD56	CD56	R2	5PNNNNNNNNNN(BC)	TCCTTTCCTGATAGG	Antibody Capture
CD57-Recombinant	CD57	R2	5PNNNNNNNNNN(BC)	AACTCCCTATGGAGG	Antibody Capture
CD58.LFA-3	CD58-LFA-3	R2	5PNNNNNNNNNN(BC)	GTTCCTATGGACGAC	Antibody Capture
CD62E	CD62E	R2	5PNNNNNNNNNN(BC)	CTCCCTGTGGCTTAA	Antibody Capture
CD62L	CD62L	R2	5PNNNNNNNNNN(BC)	GTCCCTGCAACTTGA	Antibody Capture
CD62P.P-Selectin	CD62P-P-Selectin	R2	5PNNNNNNNNNN(BC)	CCTTCCGTATCCCTT	Antibody Capture
CD64	CD64	R2	5PNNNNNNNNNN(BC)	AAGTATGCCCTACGA	Antibody Capture
CD66a-c-e	CD66a-c-e	R2	5PNNNNNNNNNN(BC)	GGGACAGTTCGTTTC	Antibody Capture
CD66b	CD66b	R2	5PNNNNNNNNNN(BC)	AGCTGTAAGTTTCGG	Antibody Capture
CD69	CD69	R2	5PNNNNNNNNNN(BC)	GTCTCTTGGCTTAAA	Antibody Capture
CD7	CD7	R2	5PNNNNNNNNNN(BC)	TGGATTCCCGGACTT	Antibody Capture
CD70	CD70	R2	5PNNNNNNNNNN(BC)	CGCGAACATAAGAAG	Antibody Capture
CD71	CD71	R2	5PNNNNNNNNNN(BC)	CCGTGTTCCTCATTA	Antibody Capture
CD73	CD73-Ecto-5-nucleotidase	R2	5PNNNNNNNNNN(BC)	CAGTTCCTCAGTTCG	Antibody Capture
CD79b.IgB	CD79b-IgB	R2	5PNNNNNNNNNN(BC)	ATTCTTCAACCGAAG	Antibody Capture
CD8	CD8	R2	5PNNNNNNNNNN(BC)	GCGCAACTTGATGAT	Antibody Capture
CD80	CD80	R2	5PNNNNNNNNNN(BC)	ACGAATCAATCTGTG	Antibody Capture
CD81.TAPA-1	CD81-TAPA-1	R2	5PNNNNNNNNNN(BC)	GTATCCTTCCTTGGC	Antibody Capture
CD82	CD82	R2	5PNNNNNNNNNN(BC)	TCCCACTTCCGCTTT	Antibody Capture
CD83	CD83	R2	5PNNNNNNNNNN(BC)	CCACTCATTTCCGGT	Antibody Capture
CD85j.ILT2	CD85j-ILT2	R2	5PNNNNNNNNNN(BC)	CCTTGTGAGGCTATG	Antibody Capture
CD86	CD86	R2	5PNNNNNNNNNN(BC)	GTCTTTGTCAGTGCA	Antibody Capture
CD88.C5aR	CD88-C5aR	R2	5PNNNNNNNNNN(BC)	GCCGCATGAGAAACA	Antibody Capture
CD90-Thy1	CD90-Thy1	R2	5PNNNNNNNNNN(BC)	GCATTGTACGATTCA	Antibody Capture
CD94	CD94	R2	5PNNNNNNNNNN(BC)	CTTTCCGGTCCTACA	Antibody Capture
CD95-Fas	CD95-Fas	R2	5PNNNNNNNNNN(BC)	CCAGCTCATTAGAGC	Antibody Capture
CD96-TACTILE	CD96-TACTILE	R2	5PNNNNNNNNNN(BC)	TGGCCTATAAATGGT	Antibody Capture
CD98	CD98	R2	5PNNNNNNNNNN(BC)	GCACCAACAGCCATT	Antibody Capture
CD99	CD99	R2	5PNNNNNNNNNN(BC)	ACCCGTCCCTAAGAA	Antibody Capture
CLEC12A	CLEC12A	R2	5PNNNNNNNNNN(BC)	CATTAGAGTCTGCCA	Antibody Capture
CX3CR1	CX3CR1	R2	5PNNNNNNNNNN(BC)	AGTATCGTCTCTGGG	Antibody Capture
DR3.TRAMP	DR3.TRAMP	R2	5PNNNNNNNNNN(BC)	GAGTTCCCTCAGTTC	Antibody Capture
EGFR	EGFR	R2	5PNNNNNNNNNN(BC)	GCTTAACATTGGCAC	Antibody Capture
FceRIa	FceRIa	R2	5PNNNNNNNNNN(BC)	CTCGTTTCCGTATCG	Antibody Capture
GARP.LRRC32	GARP.LRRC32	R2	5PNNNNNNNNNN(BC)	AGGTATGGTAGAGTA	Antibody Capture
GPR56	GPR56	R2	5PNNNNNNNNNN(BC)	GCCTAGTTTCCGTTT	Antibody Capture
HLA-A-B-C	HLA-A-B-C	R2	5PNNNNNNNNNN(BC)	TATGCGAGGCTTATC	Antibody Capture
HLA-A2	HLA-A2	R2	5PNNNNNNNNNN(BC)	GAACATTTCCGACAA	Antibody Capture
HLA-DR	HLA-DR	R2	5PNNNNNNNNNN(BC)	AATAGCGAGCAAGTA	Antibody Capture
HLA-E	HLA-E	R2	5PNNNNNNNNNN(BC)	GAGTCGAGAAATCAT	Antibody Capture
HTO1	HTO1	R2	5PNNNNNNNNNN(BC)	GTCAACTCTTTAGCG	Antibody Capture
HTO10	HTO10	R2	5PNNNNNNNNNN(BC)	ATTGACCCGCGTTAG	Antibody Capture
HTO2	HTO2	R2	5PNNNNNNNNNN(BC)	TGATGGCCTATTGGG	Antibody Capture
HTO3	HTO3	R2	5PNNNNNNNNNN(BC)	TTCCGCCTCTCTTTG	Antibody Capture
HTO4	HTO4	R2	5PNNNNNNNNNN(BC)	AGTAAGTTCAGCGTA	Antibody Capture
HTO5	HTO5	R2	5PNNNNNNNNNN(BC)	AAGTATCGTTTCGCA	Antibody Capture
HTO6	HTO6	R2	5PNNNNNNNNNN(BC)	GGTTGCCAGATGTCA	Antibody Capture
HTO7	HTO7	R2	5PNNNNNNNNNN(BC)	TGTCTTTCCTGCCAG	Antibody Capture
HTO8	HTO8	R2	5PNNNNNNNNNN(BC)	CTCCTCTGCAATTAC	Antibody Capture
HTO9	HTO9	R2	5PNNNNNNNNNN(BC)	CAGTAGTCACGGTCA	Antibody Capture
Ig-light-chain-K	Ig-light-chain-K	R2	5PNNNNNNNNNN(BC)	AGCTCAGCCAGTATG	Antibody Capture
Ig-light-chain-lambda	Ig-light-chain-lambda	R2	5PNNNNNNNNNN(BC)	CAGCCAGTAAGTCAC	Antibody Capture
IgD	IgD	R2	5PNNNNNNNNNN(BC)	CAGTCTCCGTAGAGT	Antibody Capture
IgG-Fc	IgG-Fc	R2	5PNNNNNNNNNN(BC)	CTGGAGCGATTAGAA	Antibody Capture
IgM	IgM	R2	5PNNNNNNNNNN(BC)	TAGCGAGCCCGTATA	Antibody Capture
integrin-B7	integrin-B7	R2	5PNNNNNNNNNN(BC)	TCCTTGGATGTACCG	Antibody Capture
KLRG1-MAFA	KLRG1-MAFA	R2	5PNNNNNNNNNN(BC)	CTTATTTCCTGCCCT	Antibody Capture
LOX-1	LOX-1	R2	5PNNNNNNNNNN(BC)	ACCCTTTACCGAATA	Antibody Capture
Mac-2.Galectin-3	Mac-2.Galectin-3	R2	5PNNNNNNNNNN(BC)	GATGCAATTAGCCGG	Antibody Capture
Mouse-IgG1-K-isotype-ctrl	Mouse-IgG1-K-isotype-ctrl	R2	5PNNNNNNNNNN(BC)	GCCGGACGACATTAA	Antibody Capture
Mouse-IgG2a-K-isotype-ctrl	Mouse-IgG2a-K-isotype-ctrl	R2	5PNNNNNNNNNN(BC)	CTCCTACCTAAACTG	Antibody Capture
Mouse-IgG2b-K-isotype-ctrl	Mouse-IgG2b-K-isotype-ctrl	R2	5PNNNNNNNNNN(BC)	ATATGTATCACGCGA	Antibody Capture
Notch-1	Notch-1	R2	5PNNNNNNNNNN(BC)	AATCTGTAGTGCGTT	Antibody Capture
Notch-3	Notch-3	R2	5PNNNNNNNNNN(BC)	CTATTGGACGTATCT	Antibody Capture
Podocalyxin	Podocalyxin	R2	5PNNNNNNNNNN(BC)	GAGCCGGTATAATGC	Antibody Capture
Podoplanin	Podoplanin	R2	5PNNNNNNNNNN(BC)	GGTTACTCGTTGTGT	Antibody Capture
Rat-IgG1-K-isotype-ctrl	Rat-IgG1-K-isotype-ctrl	R2	5PNNNNNNNNNN(BC)	ATCAGATGCCCTCAT	Antibody Capture
Rat-IgG2a-K-isotype-ctrl	Rat-IgG2a-K-isotype-ctrl	R2	5PNNNNNNNNNN(BC)	AAGTCAGGTTCGTTT	Antibody Capture
Rat-IgG2b-K-isotype-ctrl	Rat-IgG2b-K-isotype-ctrl	R2	5PNNNNNNNNNN(BC)	GATTCTTGACGACCT	Antibody Capture
TCR-Va24-Ja18-iNKTcell	TCR-Va24-Ja18-iNKTcell	R2	5PNNNNNNNNNN(BC)	AACTTCTGTGGTAGC	Antibody Capture
TCR-Va7.2	TCR-Va7.2	R2	5PNNNNNNNNNN(BC)	TACGAGCAGTATTCA	Antibody Capture
TCR-Vd2	TCR-Vd2	R2	5PNNNNNNNNNN(BC)	TCAGTCAGATGGTAT	Antibody Capture
TCR-Vy9	TCR-Vy9	R2	5PNNNNNNNNNN(BC)	AAGTGATGGTATCTG	Antibody Capture
TCR.VB13.1	TCR.VB13.1	R2	5PNNNNNNNNNN(BC)	TTATGGACGTATGGT	Antibody Capture
TCRa-b	TCRa-b	R2	5PNNNNNNNNNN(BC)	CGTAACGTAGAGCGA	Antibody Capture
TCRyd	TCRyd	R2	5PNNNNNNNNNN(BC)	CTTCCGATTCATTCA	Antibody Capture
TIGIT-VSTM3	TIGIT-VSTM3	R2	5PNNNNNNNNNN(BC)	TTGCTTACCGCCAGA	Antibody Capture
TSLPR.TSLP-R	TSLPR.TSLP-R	R2	5PNNNNNNNNNN(BC)	CAGTCCTCTCTGTCA	Antibody Capture
XCR1	XCR1	R2	5PNNNNNNNNNN(BC)	AAGACGCATGTCAAC	Antibody Capture

### Sheet: S4. TotalSeq-C Cocktail 2 BC
id	name	read	pattern	sequence	feature_type
HTO1	HTO1	R2	5PNNNNNNNNNN(BC)	GTCAACTCTTTAGCG	Antibody Capture
HTO2	HTO2	R2	5PNNNNNNNNNN(BC)	TGATGGCCTATTGGG	Antibody Capture
HTO3	HTO3	R2	5PNNNNNNNNNN(BC)	TTCCGCCTCTCTTTG	Antibody Capture
HTO4	HTO4	R2	5PNNNNNNNNNN(BC)	AGTAAGTTCAGCGTA	Antibody Capture
HTO5	HTO5	R2	5PNNNNNNNNNN(BC)	AAGTATCGTTTCGCA	Antibody Capture
HTO6	HTO6	R2	5PNNNNNNNNNN(BC)	GGTTGCCAGATGTCA	Antibody Capture
HTO7	HTO7	R2	5PNNNNNNNNNN(BC)	TGTCTTTCCTGCCAG	Antibody Capture
HTO8	HTO8	R2	5PNNNNNNNNNN(BC)	CTCCTCTGCAATTAC	Antibody Capture
HTO9	HTO9	R2	5PNNNNNNNNNN(BC)	CAGTAGTCACGGTCA	Antibody Capture
HTO10	HTO10	R2	5PNNNNNNNNNN(BC)	ATTGACCCGCGTTAG	Antibody Capture
HTO12	HTO12	R2	5PNNNNNNNNNN(BC)	TAACGACCAGCCATA	Antibody Capture
HTO13	HTO13	R2	5PNNNNNNNNNN(BC)	AAATCTCTCAGGCTC	Antibody Capture
HTO14	HTO14	R2	5PNNNNNNNNNN(BC)	CTGTATGTCCGATTG	Antibody Capture
HTO15	HTO15	R2	5PNNNNNNNNNN(BC)	TAAGATTCAGAGCGA	Antibody Capture
CD29	CD29	R2	5PNNNNNNNNNN(BC)	GTATTCCCTCAGTCA	Antibody Capture
CD11a	CD11a	R2	5PNNNNNNNNNN(BC)	TATATCCTTGTGAGC	Antibody Capture
CD44	CD44	R2	5PNNNNNNNNNN(BC)	TGGCTTCAGGTCCTA	Antibody Capture
HLA-A-B-C	HLA-A-B-C	R2	5PNNNNNNNNNN(BC)	TATGCGAGGCTTATC	Antibody Capture
CD18	CD18	R2	5PNNNNNNNNNN(BC)	TATTGGGACACTTCT	Antibody Capture
CD272-BTLA	CD272-BTLA	R2	5PNNNNNNNNNN(BC)	GTTATTGGACTAAGG	Antibody Capture
CD79b-IgB	CD79b-IgB	R2	5PNNNNNNNNNN(BC)	ATTCTTCAACCGAAG	Antibody Capture
CD85j-ILT2	CD85j-ILT2	R2	5PNNNNNNNNNN(BC)	CCTTGTGAGGCTATG	Antibody Capture
CD45	CD45	R2	5PNNNNNNNNNN(BC)	TGCAATTACCCGGAT	Antibody Capture
CD270-HVEM-TR2	CD270-HVEM-TR2	R2	5PNNNNNNNNNN(BC)	TGATAGAAACAGACC	Antibody Capture
CD48	CD48	R2	5PNNNNNNNNNN(BC)	CTACGACGTAGAAGA	Antibody Capture
CD105	CD105	R2	5PNNNNNNNNNN(BC)	ATCGTCGAGAGCTAG	Antibody Capture
CD224	CD224	R2	5PNNNNNNNNNN(BC)	CTGATGAGATGTCAG	Antibody Capture
CD101-BB27	CD101-BB27	R2	5PNNNNNNNNNN(BC)	CTACTTCCCTGTCAA	Antibody Capture
CD82	CD82	R2	5PNNNNNNNNNN(BC)	TCCCACTTCCGCTTT	Antibody Capture
CD328-Siglec-7	CD328-Siglec-7	R2	5PNNNNNNNNNN(BC)	CTTAGCATTTCACTG	Antibody Capture
Ig-light-chain-K	Ig-light-chain-K	R2	5PNNNNNNNNNN(BC)	AGCTCAGCCAGTATG	Antibody Capture
CD94	CD94	R2	5PNNNNNNNNNN(BC)	CTTTCCGGTCCTACA	Antibody Capture
CD319-CRACC	CD319-CRACC	R2	5PNNNNNNNNNN(BC)	AGTATGCCATGTCTT	Antibody Capture
CD36	CD36	R2	5PNNNNNNNNNN(BC)	TTCTTTGCCTTGCCA	Antibody Capture
CD26	CD26	R2	5PNNNNNNNNNN(BC)	GGTGGCTAGATAATG	Antibody Capture
CD71	CD71	R2	5PNNNNNNNNNN(BC)	CCGTGTTCCTCATTA	Antibody Capture
CD22	CD22	R2	5PNNNNNNNNNN(BC)	GGGTTGTTGTCTTTG	Antibody Capture
CD81-TAPA-1	CD81-TAPA-1	R2	5PNNNNNNNNNN(BC)	GTATCCTTCCTTGGC	Antibody Capture
CD2	CD2	R2	5PNNNNNNNNNN(BC)	TACGATTTGTCAGGG	Antibody Capture
CD83	CD83	R2	5PNNNNNNNNNN(BC)	CCACTCATTTCCGGT	Antibody Capture
CD137-4-1BB	CD137-4-1BB	R2	5PNNNNNNNNNN(BC)	CAGTAAGTTCGGGAC	Antibody Capture
integrin-B7	integrin-B7	R2	5PNNNNNNNNNN(BC)	TCCTTGGATGTACCG	Antibody Capture
CD244-2B4	CD244-2B4	R2	5PNNNNNNNNNN(BC)	TCGCTTGGATGGTAG	Antibody Capture
CD314-NKG2D	CD314-NKG2D	R2	5PNNNNNNNNNN(BC)	CGTGTTTGTTCCTCA	Antibody Capture
CD1d	CD1d	R2	5PNNNNNNNNNN(BC)	TCGAGTCGCTTATCA	Antibody Capture
CD27	CD27	R2	5PNNNNNNNNNN(BC)	GCACTCCTGCATGTA	Antibody Capture
CD152-CTLA4	CD152-CTLA4	R2	5PNNNNNNNNNN(BC)	ATGGTTCACGTAATC	Antibody Capture
CD161	CD161	R2	5PNNNNNNNNNN(BC)	GTACGCAGTCCTTCT	Antibody Capture
CD185-CXCR5	CD185-CXCR5	R2	5PNNNNNNNNNN(BC)	AATTCAACCGTCGCC	Antibody Capture
CD195-CCR5	CD195-CCR5	R2	5PNNNNNNNNNN(BC)	CCAAAGTAAGAGCCA	Antibody Capture
IgM	IgM	R2	5PNNNNNNNNNN(BC)	TAGCGAGCCCGTATA	Antibody Capture
CD31	CD31	R2	5PNNNNNNNNNN(BC)	ACCTTTATGCCACGG	Antibody Capture
CD335-NKp46	CD335-NKp46	R2	5PNNNNNNNNNN(BC)	ACAATTTGAACAGCG	Antibody Capture
CD25	CD25	R2	5PNNNNNNNNNN(BC)	TTTGTCCTGTACGCC	Antibody Capture
CD16	CD16	R2	5PNNNNNNNNNN(BC)	AAGTTCACTCTTTGC	Antibody Capture
CD7	CD7	R2	5PNNNNNNNNNN(BC)	TGGATTCCCGGACTT	Antibody Capture
CD56	CD56	R2	5PNNNNNNNNNN(BC)	TCCTTTCCTGATAGG	Antibody Capture
CD47	CD47	R2	5PNNNNNNNNNN(BC)	GCATTCTGTCACCTA	Antibody Capture
CD112-Nectin2	CD112-Nectin2	R2	5PNNNNNNNNNN(BC)	AACCTTCCGTCTAAG	Antibody Capture
CD86	CD86	R2	5PNNNNNNNNNN(BC)	GTCTTTGTCAGTGCA	Antibody Capture
HLA-E	HLA-E	R2	5PNNNNNNNNNN(BC)	GAGTCGAGAAATCAT	Antibody Capture
CD127-IL-7Ra	CD127-IL-7Ra	R2	5PNNNNNNNNNN(BC)	GTGTGTTGTCCTATG	Antibody Capture
CD38	CD38	R2	5PNNNNNNNNNN(BC)	TGTACCCGCTTGTGA	Antibody Capture
CD119-IFN-y-T-a-chain	CD119-IFN-y-T-a-chain	R2	5PNNNNNNNNNN(BC)	TGTGTATTCCCTTGT	Antibody Capture
Rat-IgG1-K-isotype-ctrl	Rat-IgG1-K-isotype-ctrl	R2	5PNNNNNNNNNN(BC)	ATCAGATGCCCTCAT	Antibody Capture
Rat-IgG2a-K-isotype-ctrl	Rat-IgG2a-K-isotype-ctrl	R2	5PNNNNNNNNNN(BC)	AAGTCAGGTTCGTTT	Antibody Capture
CD11b	CD11b	R2	5PNNNNNNNNNN(BC)	GACAAGTGATCTGCA	Antibody Capture
CD42b	CD42b	R2	5PNNNNNNNNNN(BC)	TCCTAGTACCGAAGT	Antibody Capture
Armenian-Hamster-IgG-Isotype-Ctrl	Armenian-Hamster-IgG-Isotype-Ctrl	R2	5PNNNNNNNNNN(BC)	CCTGTCATTAAGACT	Antibody Capture
CD13	CD13	R2	5PNNNNNNNNNN(BC)	TTTCAACGCCCTTTC	Antibody Capture
CD49a	CD49a	R2	5PNNNNNNNNNN(BC)	ACTGATGGACTCAGA	Antibody Capture
CD352-NTB-A	CD352-NTB-A	R2	5PNNNNNNNNNN(BC)	AGTTTCCACTCAGGC	Antibody Capture
GPR56	GPR56	R2	5PNNNNNNNNNN(BC)	GCCTAGTTTCCGTTT	Antibody Capture
CD88-C5aR	CD88-C5aR	R2	5PNNNNNNNNNN(BC)	GCCGCATGAGAAACA	Antibody Capture
Ig-light-chain-lambda	Ig-light-chain-lambda	R2	5PNNNNNNNNNN(BC)	CAGCCAGTAAGTCAC	Antibody Capture
CD23	CD23	R2	5PNNNNNNNNNN(BC)	TCTGTATAACCGTCT	Antibody Capture
CLEC12A	CLEC12A	R2	5PNNNNNNNNNN(BC)	CATTAGAGTCTGCCA	Antibody Capture
CD99	CD99	R2	5PNNNNNNNNNN(BC)	ACCCGTCCCTAAGAA	Antibody Capture
CD158e1-KIR3DL1-NKB1	CD158e1-KIR3DL1-NKB1	R2	5PNNNNNNNNNN(BC)	GGACGCTTTCCTTGA	Antibody Capture
TCR-Vd2	TCR-Vd2	R2	5PNNNNNNNNNN(BC)	TCAGTCAGATGGTAT	Antibody Capture
TCR-Va7.2	TCR-Va7.2	R2	5PNNNNNNNNNN(BC)	TACGAGCAGTATTCA	Antibody Capture
CD73-Ecto-5-nucleotidase	CD73-Ecto-5-nucleotidase	R2	5PNNNNNNNNNN(BC)	CAGTTCCTCAGTTCG	Antibody Capture
CD49d	CD49d	R2	5PNNNNNNNNNN(BC)	CCATTCAACTTCCGG	Antibody Capture
CD158-KIR2DL1-S1-S3-S5	CD158-KIR2DL1-S1-S3-S5	R2	5PNNNNNNNNNN(BC)	TATCAACCAACGCTT	Antibody Capture
CD28	CD28	R2	5PNNNNNNNNNN(BC)	TGAGAACGACCCTAA	Antibody Capture
IgD	IgD	R2	5PNNNNNNNNNN(BC)	CAGTCTCCGTAGAGT	Antibody Capture
CD49b	CD49b	R2	5PNNNNNNNNNN(BC)	GCTTTCTTCAGTATG	Antibody Capture
CD163	CD163	R2	5PNNNNNNNNNN(BC)	GCTTCTCCTTCCTTA	Antibody Capture
CD41	CD41	R2	5PNNNNNNNNNN(BC)	ACGTTGTGGCCTTGT	Antibody Capture
FceRIa	FceRIa	R2	5PNNNNNNNNNN(BC)	CTCGTTTCCGTATCG	Antibody Capture
CD267-TACI	CD267-TACI	R2	5PNNNNNNNNNN(BC)	AGTGATGGAGCGAAC	Antibody Capture
CD122-IL-2RB	CD122-IL-2RB	R2	5PNNNNNNNNNN(BC)	TCATTTCCTCCGATT	Antibody Capture
CD62P-P-Selectin	CD62P-P-Selectin	R2	5PNNNNNNNNNN(BC)	CCTTCCGTATCCCTT	Antibody Capture
CD268-BAFF-R	CD268-BAFF-R	R2	5PNNNNNNNNNN(BC)	CGAAGTCGATCCGTA	Antibody Capture
CD21	CD21	R2	5PNNNNNNNNNN(BC)	AACCTAGTAGTTCGG	Antibody Capture
CD24	CD24	R2	5PNNNNNNNNNN(BC)	AGATTCCTTCGTGTT	Antibody Capture
CX3CR1	CX3CR1	R2	5PNNNNNNNNNN(BC)	AGTATCGTCTCTGGG	Antibody Capture
CD39	CD39	R2	5PNNNNNNNNNN(BC)	TTACCTGGTATCCGT	Antibody Capture
CD58-LFA-3	CD58-LFA-3	R2	5PNNNNNNNNNN(BC)	GTTCCTATGGACGAC	Antibody Capture
CD278-ICOS	CD278-ICOS	R2	5PNNNNNNNNNN(BC)	CGCGCACCCATTAAA	Antibody Capture
CD35	CD35	R2	5PNNNNNNNNNN(BC)	ACTTCCGTCGATCTT	Antibody Capture
CD141-Thrombomodulin	CD141-Thrombomodulin	R2	5PNNNNNNNNNN(BC)	GGATAACCGCGCTTT	Antibody Capture
CD64	CD64	R2	5PNNNNNNNNNN(BC)	AAGTATGCCCTACGA	Antibody Capture
CD1c	CD1c	R2	5PNNNNNNNNNN(BC)	GAGCTACTTCACTCG	Antibody Capture
HLA-DR	HLA-DR	R2	5PNNNNNNNNNN(BC)	AATAGCGAGCAAGTA	Antibody Capture
CD95-Fas	CD95-Fas	R2	5PNNNNNNNNNN(BC)	CCAGCTCATTAGAGC	Antibody Capture
KLRG1-MAFA	KLRG1-MAFA	R2	5PNNNNNNNNNN(BC)	CTTATTTCCTGCCCT	Antibody Capture
CD69	CD69	R2	5PNNNNNNNNNN(BC)	GTCTCTTGGCTTAAA	Antibody Capture
CD103-Integrin-aE	CD103-Integrin-aE	R2	5PNNNNNNNNNN(BC)	GACCTCATTGTGAAT	Antibody Capture
CD196-CCR6	CD196-CCR6	R2	5PNNNNNNNNNN(BC)	GATCCCTTTGTCACT	Antibody Capture
CD32	CD32	R2	5PNNNNNNNNNN(BC)	GCTTCCGAATTACCG	Antibody Capture
CD146	CD146	R2	5PNNNNNNNNNN(BC)	CCTTGGATAACATCA	Antibody Capture
CD20	CD20	R2	5PNNNNNNNNNN(BC)	TTCTGGGTCCCTAGA	Antibody Capture
Rat-IgG2b-K-isotype-ctrl	Rat-IgG2b-K-isotype-ctrl	R2	5PNNNNNNNNNN(BC)	GATTCTTGACGACCT	Antibody Capture
Mouse-IgG2b-K-isotype-ctrl	Mouse-IgG2b-K-isotype-ctrl	R2	5PNNNNNNNNNN(BC)	ATATGTATCACGCGA	Antibody Capture
Mouse-IgG2a-K-isotype-ctrl	Mouse-IgG2a-K-isotype-ctrl	R2	5PNNNNNNNNNN(BC)	CTCCTACCTAAACTG	Antibody Capture
Mouse-IgG1-K-isotype-ctrl	Mouse-IgG1-K-isotype-ctrl	R2	5PNNNNNNNNNN(BC)	GCCGGACGACATTAA	Antibody Capture
TIGIT-VSTM3	TIGIT-VSTM3	R2	5PNNNNNNNNNN(BC)	TTGCTTACCGCCAGA	Antibody Capture
CD279	CD279	R2	5PNNNNNNNNNN(BC)	ACAGCGCCGTATTTA	Antibody Capture
CD45RO	CD45RO	R2	5PNNNNNNNNNN(BC)	CTCCGAATCATGTTG	Antibody Capture
CD14	CD14	R2	5PNNNNNNNNNN(BC)	TCTCAGACCTCCGTA	Antibody Capture
CD4	CD4	R2	5PNNNNNNNNNN(BC)	TGTTCCCGCTCAACT	Antibody Capture
CD194-CCR4	CD194-CCR4	R2	5PNNNNNNNNNN(BC)	AGCTTACCTGCACGA	Antibody Capture
CD123	CD123	R2	5PNNNNNNNNNN(BC)	CTTCACTCTGTCAGG	Antibody Capture
CD45RA	CD45RA	R2	5PNNNNNNNNNN(BC)	TCAATCCTTCCGCTT	Antibody Capture
CD11c	CD11c	R2	5PNNNNNNNNNN(BC)	TACGCCTATAACTTG	Antibody Capture
CD33	CD33	R2	5PNNNNNNNNNN(BC)	TAACTCAGGGCCTAT	Antibody Capture
CD19	CD19	R2	5PNNNNNNNNNN(BC)	CTGGGCAATTACTCG	Antibody Capture
CD8	CD8	R2	5PNNNNNNNNNN(BC)	GCGCAACTTGATGAT	Antibody Capture
CD3	CD3	R2	5PNNNNNNNNNN(BC)	CTCATTGTAACTCCT	Antibody Capture
CD154	CD154	R2	5PNNNNNNNNNN(BC)	GCTAGATAGATGCAA	Antibody Capture
CD40	CD40	R2	5PNNNNNNNNNN(BC)	CTCAGATGGAGTATG	Antibody Capture
CD155-PVR	CD155-PVR	R2	5PNNNNNNNNNN(BC)	ATCACATCGTTGCCA	Antibody Capture
CD274-B7H1-PDL1	CD274-B7H1-PDL1	R2	5PNNNNNNNNNN(BC)	GTTGTCCGACAATAC	Antibody Capture
CD183-CXCR3	CD183-CXCR3	R2	5PNNNNNNNNNN(BC)	GCGATGGTAGATTAT	Antibody Capture
CD134-OX40	CD134-OX40	R2	5PNNNNNNNNNN(BC)	AACCCACCGTTGTTA	Antibody Capture
CD158b-KIR2DL2-L3-NKAT2	CD158b-KIR2DL2-L3-NKAT2	R2	5PNNNNNNNNNN(BC)	GACCCGTAGTTTGAT	Antibody Capture
LOX-1	LOX-1	R2	5PNNNNNNNNNN(BC)	ACCCTTTACCGAATA	Antibody Capture
CD124-IL-4Ra	CD124-IL-4Ra	R2	5PNNNNNNNNNN(BC)	CCGTCCTGATAGATG	Antibody Capture
CD54	CD54	R2	5PNNNNNNNNNN(BC)	CTGATAGACTTGAGT	Antibody Capture
CD107a-LAMP1	CD107a-LAMP1	R2	5PNNNNNNNNNN(BC)	CAGCCCACTGCAATA	Antibody Capture
CD223-LAG3	CD223-LAG3	R2	5PNNNNNNNNNN(BC)	CATTTGTCTGCCGGT	Antibody Capture
CD62L	CD62L	R2	5PNNNNNNNNNN(BC)	GTCCCTGCAACTTGA	Antibody Capture
CD5	CD5	R2	5PNNNNNNNNNN(BC)	CATTAACGGGATGCC	Antibody Capture
CD49f	CD49f	R2	5PNNNNNNNNNN(BC)	TTCCGAGGATGATCT	Antibody Capture
CD52	CD52	R2	5PNNNNNNNNNN(BC)	CTTTGTACGAGCAAA	Antibody Capture
TCRa-b	TCRa-b	R2	5PNNNNNNNNNN(BC)	CGTAACGTAGAGCGA	Antibody Capture
CD57	CD57	R2	5PNNNNNNNNNN(BC)	AACTCCCTATGGAGG	Antibody Capture
CD303-BDCA2	CD303-BDCA2	R2	5PNNNNNNNNNN(BC)	GAGATGTCCGAATTT	Antibody Capture
CD226-DNAM1	CD226-DNAM1	R2	5PNNNNNNNNNN(BC)	TCTCAGTGTTTGTGG	Antibody Capture
CD169-Sialoadhesin-Siglec1	CD169-Sialoadhesin-Siglec1	R2	5PNNNNNNNNNN(BC)	TACTCAGCGTGTTTG	Antibody Capture
CD140a-PDGFRa	CD140a-PDGFRa	R2	5PNNNNNNNNNN(BC)	ATGCGCCGAGAATTA	Antibody Capture
CD305-LAIR1	CD305-LAIR1	R2	5PNNNNNNNNNN(BC)	ATTTCCATTCCCTGT	Antibody Capture
TCR-Va24-Ja18-iNKTcell	TCR-Va24-Ja18-iNKTcell	R2	5PNNNNNNNNNN(BC)	AACTTCTGTGGTAGC	Antibody Capture
TCR-Vy9	TCR-Vy9	R2	5PNNNNNNNNNN(BC)	AAGTGATGGTATCTG	Antibody Capture
CD304-Neuropilin1	CD304-Neuropilin1	R2	5PNNNNNNNNNN(BC)	GGACTAAGTTTCGTT	Antibody Capture
IgG-Fc	IgG-Fc	R2	5PNNNNNNNNNN(BC)	CTGGAGCGATTAGAA	Antibody Capture
CD106	CD106	R2	5PNNNNNNNNNN(BC)	TCACAGTTCCTTGGA	Antibody Capture
CD96-TACTILE	CD96-TACTILE	R2	5PNNNNNNNNNN(BC)	TGGCCTATAAATGGT	Antibody Capture
CD366-Tim3	CD366-Tim3	R2	5PNNNNNNNNNN(BC)	TGTCCTACCCAACTT	Antibody Capture
CD66b	CD66b	R2	5PNNNNNNNNNN(BC)	AGCTGTAAGTTTCGG	Antibody Capture
CD197-CCR7	CD197-CCR7	R2	5PNNNNNNNNNN(BC)	AGTTCAGTCAACCGA	Antibody Capture
TCRyd	TCRyd	R2	5PNNNNNNNNNN(BC)	CTTCCGATTCATTCA	Antibody Capture
CD324-E-Cadherin	CD324-E-Cadherin	R2	5PNNNNNNNNNN(BC)	ATCCTTCTCCCTTTC	Antibody Capture
Podoplanin	Podoplanin	R2	5PNNNNNNNNNN(BC)	GGTTACTCGTTGTGT	Antibody Capture
CD326-Ep-CAM	CD326-Ep-CAM	R2	5PNNNNNNNNNN(BC)	TTCCGAGCAAGTATC	Antibody Capture
CD117-c-kit	CD117-c-kit	R2	5PNNNNNNNNNN(BC)	AGACTAATAGCTGAC	Antibody Capture
CD34	CD34	R2	5PNNNNNNNNNN(BC)	GCAGAAATCTCCCTT	Antibody Capture
CD90-Thy1	CD90-Thy1	R2	5PNNNNNNNNNN(BC)	GCATTGTACGATTCA	Antibody Capture
